# Subcontinental Genetic Diversity in the *All of Us* Research Program: Implications for Biomedical Research

**DOI:** 10.1101/2025.01.09.632250

**Authors:** Mateus H. Gouveia, Karlijn A. C. Meeks, Victor Borda, Thiago P. Leal, Fernanda S. G. Kehdy, Reagan Mogire, Ayo P. Doumatey, Eduardo Tarazona-Santos, Rick A. Kittles, Ignacio F. Mata, Timothy D. O’Connor, Adebowale A. Adeyemo, Daniel Shriner, Charles N. Rotimi

## Abstract

The *All of Us* Research Program (*All of Us*) seeks to accelerate biomedical research and address the underrepresentation of minorities by recruiting over one million ethnically diverse participants across the United States. A key question is how self-identification with discrete, predefined race and ethnicity categories compares to genetic diversity at continental and subcontinental levels. To contextualize the genetic diversity in *All of Us*, we analyzed ∼2 million common variants from 230,016 unrelated whole genomes using classical population genetics methods, alongside reference panels such as the 1000 Genomes Project, Human Genome Diversity Project, and Simons Genome Diversity Project. Our analysis reveals that participants within self-identified race and ethnicity groups exhibit a gradient of genetic diversity rather than discrete clusters. The distributions of continental and subcontinental ancestries show considerable variation within race and ethnicity, both nationally and across states, reflecting the historical impacts of U.S. colonization, the transatlantic slave trade, and recent migrations. *All of Us* samples filled most gaps along the top five principal components of genetic diversity in current global reference panels. Notably, “Hispanic or Latino” participants spanned much of the three-way (African, Native American, and European) admixture spectrum. Ancestry was significantly associated with body mass index (BMI) and height, even after adjusting for socio-environmental covariates. In particular, West-Central and East African ancestries showed opposite associations with BMI. This study emphasizes the importance of assessing subcontinental ancestries, as the continental approach is insufficient to control for confounding in genetic association studies.
