## Supplemental Tables for "Subcontinental Genetic Diversity in the *All of Us* Research Program: Implications for Biomedical Research"

### Sheet: Table S1
Table S1. FST between ADMIXTURE ancestry clusters.
	S_EUR	SEAS	Indian	Oceanian	N_EUR	E_AFR	W_AFR	M_East	S_AFR	NAT	NAS	WC_AFR
S_EUR
SEAS	0.099
Indian	0.047	0.064
Oceanian	0.156	0.15	0.127
N_EUR	0.018	0.094	0.045	0.154
E_AFR	0.117	0.14	0.108	0.184	0.119
W_AFR	0.123	0.146	0.114	0.188	0.126	0.025
M_East	0.025	0.102	0.05	0.158	0.036	0.108	0.115
S_AFR	0.161	0.185	0.153	0.224	0.163	0.058	0.06	0.154
NAT	0.123	0.104	0.104	0.197	0.113	0.172	0.177	0.132	0.215
NAS	0.102	0.029	0.068	0.154	0.095	0.143	0.149	0.105	0.188	0.099
WC_AFR	0.125	0.147	0.116	0.189	0.128	0.023	0.011	0.117	0.058	0.178	0.15
SAS	0.036	0.094	0.036	0.153	0.037	0.118	0.125	0.048	0.162	0.117	0.097	0.126
Ancestries: WC_AFR = West Central African, W_AFR = West African, E_AFR = East African, S_AFR = South African, SEAS = Southeast Asian, SAS = South Asian, NAS = North Asian, S_EUR = South European, N_EUR = North European, M_EAST = Middle Eastern.

### Sheet: Table S2
Table S3. Proportions (%) of continental ancestries and their standard deviations (SD) in All of Us participants within race and ethnicity categories
	Proportion (%) of continental ancestries and standard deviation (SD)
Race/Ethnicity	African	European	Native American	East Asian	South Asian	Oceanian
Asian	0.45 (4.34)	4.89 (15.7)	0.79 (4.76)	68.35 (42.76)	24.73 ( 38.00)	0.78 (1.40)
Black or African American	82.72 (10.87)	14.31 (9.35)	0.86 (2.21)	0.48 (1.00)	1.50 (1.86)	0.1 (0.16)
Hispanic or Latino	13.47 (17.30)	49.95 (19.15)	31.35 (22.59)	1.69 (4.41)	3.36 (2.28)	0.16 (0.30)
Middle Eastern or North African	6.05 (12.60)	65.59 (14.62)	1.04 (4.82)	0.73 (2.07)	26.49 (15.30)	0.09 (0.19)
Native Hawaiian or Other Pacific Islander	10.6 (23.52)	28.13 (28.16)	7.40 (14.89)	37.14 (32.74)	9.43 (22.24)	7.84 (10.23)
White	0.44 (2.00)	90 (5.58)	0.70 (3.97)	0.19 (1.33)	8.38 (2.85)	0.03 (0.09)

### Sheet: Table S3
Table S3. Number and relative proportion of All of Us participants within racial and ethnic categories with ≥ 50% of a single continental ancestry
Race/Ethnicity	African	European	Native American	East Asian	South Asian	Oceanian
Asian	14 (0.19)	50 (0.67)	15 (0.2)	5,134 (69.2)	2,005 ( 27.03)	0 (0)
Black or African American	44,686 (97.65)	483 (1.06)	9 (0.02)	0 (0)	12 (0.03)	0 (0)
Hispanic or Latino	2,374 (5.5)	21,408 (49.58)	8,643 (20.02)	95 (0.22)	3 (0.007)	0 (0)
Middle Eastern or North African	24 (1.82)	1,202 (91.06)	3 (0.22)	0 (0)	53 (4.02)	0 (0)
Native Hawaiian or Other Pacific Islander	21 (8.37)	57 (22.71)	8 (3.19)	99 (39.44)	19 (7.57)	0 (0)
White	29 (0.023)	123,952 (99.69)	103 (0.083)	8 (0.006)	8 (0.006)	0 (0)

### Sheet: Table S4
Table S4. Association analysis between continental or subcontinental ancestries and height in All of Us.
Continental Ancestries	Subcontinental Ancestries	Sample Size* (n)	Model 1 ( r2/AIC)			Model 2 ( r2/AIC)			Model 3 ( r2/AIC)			Model 4 ( r2/AIC)
			Beta	SE	P-value	Beta	SE	P-value	Beta	SE	P-value	Beta	SE	P-value
African			(0.0432/388864)			(0.4794/357252)			(0.4819/357007)			(0.4848/356711)
	WC_AFR	52789	0.108857	0.00412467	1.67249e-152	0.0774161	0.00321674	2.76512e-127	0.0733196	0.00321978	3.16248e-114	0.0437976	0.00397904	3.79324e-28
	W_AFR	52789	-0.00392132	0.010133	0.698768	0.0317849	0.00766065	3.343e-05	0.0219595	0.00766825	0.00418896	0.0101445	0.00782479	0.194825
	E_AFR	52789	0.0711391	0.0157873	6.6169e-06	0.0158318	0.0117606	0.178252	0.029719	0.0117664	0.011548	-0.000655928	0.0121299	0.956875
	S_AFR	52789	-0.0072334	0.0573748	0.899675	-0.124768	0.0428662	0.00360849	-0.19557	0.0430032	5.43294e-06	-0.199176	0.0429374	3.51363e-06
Southern Asian			(0.0012/161816)			(0.5216/146150)			(0.5217/146146)			(0.5226/146111)
Asian	SAS	21970	-0.0325942	0.014302	0.022677	-0.103744	0.0102771	6.59045e-24	-0.0971265	0.0105472	3.59442e-20	-0.0849683	0.0123309	5.7069e-12
Asian	Indian	21970	-0.0148346	0.00324049	4.72227e-06	-0.0523836	0.00240791	8.23115e-104	-0.0490561	0.00268838	7.84987e-74	-0.0213316	0.00692303	0.00206397
Eastern Asian			(0.0317/47669)			(0.5083/43537)			(0.5096/43522)			(0.5223/43355)
Asian	SEAS	21970	-0.0597311	0.00420443	3.8316e-45	-0.0612138	0.00330702	1.62912e-74	-0.0582968	0.00337302	2.05219e-65	-0.0281081	0.00518966	6.31637e-08
Asian	NAS	21970	0.00615629	0.00557125	0.269195	-0.00135767	0.00442989	0.759249	0.001014	0.00445872	0.820104	0.0311981	0.00568972	4.33996e-08
European			(0.0345/1317102)			(0.5207/1192793)			(0.5231/1191889)			(0.5324/1188389)
	N_EUR	178663	0.175115	0.00311587	< 22.2e-308	0.134245	0.0024693	< 22.2e-308	0.124267	0.00248528	< 22.2e-308	0.107282	0.00351513	4.74846e-204
	S_EUR	178663	-0.0647733	0.00239295	4.92023e-161	-0.0460594	0.0017807	3.02147e-147	-0.044458	0.00177699	6.63618e-138	0.0266834	0.00241348	2.09501e-28
	M_EAST	178663	-0.00244278	0.00347295	0.481823	-0.0466104	0.00262796	2.52846e-70	-0.0461496	0.00262136	2.57241e-69	-0.0275656	0.00360874	2.20729e-14
Native American			(0.0498/200644)			(0.5317/181608)			(0.5325/181565)			(0.5333/181526)
		27527	-0.110735	0.00291374	4.47217e-308	-0.0964995	0.00230996	< 22.2e-308	-0.0923816	0.00238595	3.01e-319	-0.0883057	0.00246788	5.11003e-274
*Participants with at least 10% of the corresponding continental ancestry (or the combined subcontinental ancestries within that continent) were included
M1 = height ~ subcontinental Ancestries (anc1 + anc2 + anc3...) or continental ancestry
M2 = height ~ age + sex + education + income + zip_code + subcontinental Ancestries (anc1 + anc2 + anc3...) or continental ancestry
M3 = height ~ age + sex + education + income + zip_code + country_of_birth + subcontinental Ancestries (anc1 + anc2 + anc3...) or continental ancestry
M4 = height ~ age + sex + education + income + zip_code + country_of_birth + race + ethnicity + subcontinental Ancestries (anc1 + anc2 + anc3...) or continental ancestry
Ancestries: WC_AFR = West Central African, W_AFR = West African, E_AFR = East African, S_AFR = South African, SEAS = Southeast Asian, SAS = South Asian, NAS = North Asian, S_EUR = South European, N_EUR = North European, M_EAST = Middle Eastern.

### Sheet: Table S5
Table S5. Association analysis between continental and subcontinental ancestries and Body Mass Index (BMI) in All of Us.
Continental Ancestries	Subcontinental Ancestries	Sample Size* (n)	Model 1 ( r2/AIC)			Model 2 ( r2/AIC)			Model 3 ( r2/AIC)			Model 4 ( r2/AIC)
			Beta	SE	P-value	Beta	SE	P-value	Beta	SE	P-value	Beta	SE	P-value
African			(0.0030/374551)			(0.0870/370427)			(0.0890/370333)			(0.0893/370305)
	WC_AFR	52789	0.0179539	0.00360175	6.22318e-07	0.0117074	0.00364425	0.00131633	0.00881691	0.00365294	0.0157972	0.0196832	0.00452584	1.36979e-05
	W_AFR	52789	-0.0016232	0.00884833	0.854448	0.00223118	0.00867875	0.797114	-0.00470213	0.00869987	0.588866	-0.00470213	0.00869987	0.588866
	E_AFR	52789	-0.0747625	0.0137857	5.88062e-08	-0.0619962	0.0133236	3.2775e-06	-0.0521559	0.0133494	9.35685e-05	-0.0388249	0.0137968	0.00489409
	S_AFR	52789	0.193272	0.0501009	0.000114614	0.134722	0.0485632	0.0055366	0.0845688	0.0487885	0.083035	0.0845688	0.0487885	0.083035
Southern Asian			(0.0123/143274)			(0.0727/142391)			(0.0728/142391)			(0.0734/142382)
Asian	SAS	21970	-0.0549469	0.00937855	4.72911e-09	-0.0167024	0.00943465	0.076687	-0.012573	0.00968341	0.194162	-0.0231379	0.0113276	0.0411038
Asian	Indian	21970	-0.0310808	0.00212495	3.20375e-48	-0.0223464	0.00221053	5.69938e-24	-0.0202796	0.00246821	2.21642e-16	-0.0199234	0.00635976	0.00173421
Eastern Asian			(0.0741/42112)			(0.1302/42043)			(0.1327/42027)			(0.1467/41926)
Asian	SEAS	21970	-0.0451646	0.0027608	5.34311e-59	-0.0377689	0.00295342	5.53487e-37	-0.0351886	0.00301214	3.31063e-31	-0.0291865	0.00465783	3.94905e-10
Asian	NAS	21970	-0.0700405	0.0036583	1.46189e-79	-0.0569188	0.00395623	3.39071e-46	-0.0548068	0.00398168	1.7241e-42	-0.0462391	0.00510665	1.80065e-19
European			(0.0157/1221923)			(0.0629/1213956)			(0.0637/1213799)			(0.0658/1213398)
	N_EUR	178663	-0.059338	0.00238726	3.78717e-136	-0.059536	0.00261997	3.78339e-114	-0.064001	0.00264243	2.19756e-129	-0.0295715	0.00376996	4.38857e-15
	S_EUR	178663	-0.00191045	0.00183338	0.297396	-0.00337034	0.00188935	0.0744477	-0.00265796	0.00188936	0.159486	-0.00709798	0.00258844	0.00610386
	M_EAST	178663	-0.0963605	0.00266083	3.97565e-286	-0.0554441	0.00278831	6.91219e-88	-0.0552419	0.00278712	2.46719e-87	-0.0338448	0.00387035	2.25662e-18
Native American			(0.0005/188249)			(0.0323/187802)			(0.0366/187681)			(0.0371/187671)
		27527	0.00932869	0.00232632	6.0861e-05	0.00364975	0.00258505	0.158	0.0111175	0.00266631	3.06044e-05	0.00873037	0.00275935	0.00155828
*Participants with at least 10% of the corresponding continental ancestry (or the combined subcontinental ancestries within that continent) were included
M1 = BMI ~ subcontinental Ancestries (anc1 + anc2 + anc3...) or continental ancestry
M2 = BMI ~ age + sex + education + income + zip_code + subcontinental Ancestries (anc1 + anc2 + anc3...) or continental ancestry
M3 = BMI ~ age + sex + education + income + zip_code + country_of_birth + subcontinental Ancestries (anc1 + anc2 + anc3...) or continental ancestry
M4 = BMI ~ age + sex + education + income + zip_code + country_of_birth + race + ethnicity + subcontinental Ancestries (anc1 + anc2 + anc3...) or continental ancestry
Ancestries: WC_AFR = West Central African, W_AFR = West African, E_AFR = East African, S_AFR = South African, SEAS = Southeast Asian, SAS = South Asian, NAS = North Asian, S_EUR = South European, N_EUR = North European, M_EAST = Middle Eastern.

### Sheet: Table S6
Table S4. Association analysis between continental or subcontinental ancestries and height in All of Us.
Continental Ancestries	Subcontinental Ancestries	Sample Size* (n)	Model 1 ( r2/AIC)			Model 2 ( r2/AIC)			Model 3 ( r2/AIC)			Model 4 ( r2/AIC)
			Beta	SE	P-value	Beta	SE	P-value	Beta	SE	P-value	Beta	SE	P-value
African			(0.0022/303110)			(0.4479/279242)			(0.4493/279142)			(0.4500/279095)
	WC_AFR	41116	0.0597568	0.0064257	1.47603e-20	0.0407701	0.0049348	1.47832e-16	0.042033	0.00493026	1.57281e-17	0.0261188	0.00536591	1.13415e-06
	W_AFR	41116	0.0202248	0.0118574	0.0880764	0.0159939	0.00904464	0.0770123	0.00708159	0.00907631	0.435262	-0.00149983	0.00916281	0.869978
	E_AFR	41116	0.038215	0.0192151	0.0467299	-0.0114035	0.0145235	0.432355	0.00107964	0.014558	0.940883	-0.0127818	0.0146776	0.383846
	S_AFR	41116	-0.0785325	0.0607159	0.195866	-0.160842	0.0458826	0.000456214	-0.219754	0.0461951	1.97082e-06	-0.216354	0.0461842	2.81409e-06
Southern Asian			(0.0007/14692)			(0.5646/13247)			(0.5662/13242)			(0.5689/13235)
Asian	SAS	2000	0.0463769	0.0510877	0.364098	0.0289112	0.0369308	0.433821	0.0265053	0.0368752	0.472369	0.0733323	0.0413995	0.0766786
Asian	Indian	2000	-0.00435987	0.0263409	0.868554	-0.0314236	0.0190093	0.098495	-0.0312348	0.0189772	0.0999601	0.00299407	0.0223703	0.893543
Eastern Asian			(0.0282/35222)			(0.5175/32081)			(0.5173/32084)			(0.5223/32031)
Asian	SEAS	4890	-0.0926409	0.012363	7.92044e-14	-0.0843825	0.00925218	1.0965e-19	-0.0835348	0.0093103	4.15045e-19	-0.0354613	0.0137252	0.00980631
Asian	NAS	4890	-0.0190384	0.0121027	0.115766	-0.0212183	0.00920551	0.0212136	-0.02054	0.00924406	0.0263344	0.0262337	0.0131939	0.046835
European			(0.0321/989329)			(0.5360/891209)			(0.5361/891201)			(0.5369/890971)
	N_EUR	134520	0.167564	0.00356753	< 22.2e-308	0.141932	0.00285795	< 22.2e-308	0.139985	0.00291194	< 22.2e-308	0.101361	0.00473212	1.29448e-101
	S_EUR	134520	0.0509681	0.00432914	5.55795e-32	0.0286286	0.00315827	1.26635e-19	0.0267246	0.00320512	7.61949e-17	0.0160327	0.00399516	5.99793e-05
	M_EAST	134520	0.0649992	0.00477074	3.05368e-42	0.00585829	0.0036477	0.108271	0.00416326	0.0036799	0.257909	-0.0380252	0.00550358	4.89667e-12
Native American			(0.0558/48036)			(0.5234/43735)			(0.5246/43720)			(0.5244/43730)
		6663	-0.169251	0.00852145	2.47569e-85	-0.137903	0.0067839	4.49734e-89	-0.133937	0.00683825	5.24103e-83	-0.133982	0.00684728	7.51915e-83
*Participants with at least 50% of the corresponding continental ancestry (or the combined subcontinental ancestries within that continent) were included
M1 = BMI ~ subcontinental Ancestries (anc1 + anc2 + anc3...) or continental ancestry
M2 = BMI ~ age + sex + education + income + zip_code + subcontinental Ancestries (anc1 + anc2 + anc3...) or continental ancestry
M3 = BMI ~ age + sex + education + income + zip_code + country_of_birth + subcontinental Ancestries (anc1 + anc2 + anc3...) or continental ancestry
M4 = BMI ~ age + sex + education + income + zip_code + country_of_birth + race + ethnicity + subcontinental Ancestries (anc1 + anc2 + anc3...) or continental ancestry
Ancestries: WC_AFR = West Central African, W_AFR = West African, E_AFR = East African, S_AFR = South African, SEAS = Southeast Asian, SAS = South Asian, NAS = North Asian, S_EUR = South European, N_EUR = North European, M_EAST = Middle Eastern.

### Sheet: Table S7
Table S5. Association analysis between continental and subcontinental ancestries and Body Mass Index (BMI) in All of Us.
Continental Ancestries	Subcontinental Ancestries	Sample Size* (n)	Model 1 ( r2/AIC)			Model 2 ( r2/AIC)			Model 3 ( r2/AIC)			Model 4 ( r2/AIC)
			Beta	SE	P-value	Beta	SE	P-value	Beta	SE	P-value	Beta	SE	P-value
African			(0.0010/294530)			(0.10336/279714)			(0.1025/290591)			(0.1028/290587)
	WC_AFR	41116	0.021157	0.00578906	0.000257848	0.0122735	0.00664364	0.0646965	0.0175143	0.00566679	0.00199823	0.0240337	0.00617078	9.84557e-05
	W_AFR	41116	0.00773768	0.0106826	0.46887	0.016604	0.0103881	0.109971	0.00999758	0.0104322	0.337899	0.0120381	0.0105372	0.253279
	E_AFR	41116	-0.0593695	0.0173113	0.000605249	-0.0483066	0.0166809	0.00378249	0.029719	0.0117664	0.011548	-0.0338047	0.0168791	0.0452107
	S_AFR	41116	0.00765922	0.0579993	0.89494	0.142194	0.0526982	0.00697289	0.0984666	0.0530962	0.0636759	0.0945107	0.0531116	0.0751695
Southern Asian			(0.0014/12168)			(0.0290/12329)			(0.0284/12332)			(0.0275/12340)
Asian	SAS	2000	-0.0596607	0.0271817	0.0282867	-0.0887413	0.0293533	0.00253707	-0.088037	0.0293708	0.00276068	-0.10012	0.0330963	0.00252141
Asian	Indian	2000	-0.027622	0.014015	0.0488735	-0.0386477	0.0151089	0.0106123	-0.0387633	0.0151152	0.0104139	-0.0435519	0.0178836	0.0149786
Eastern Asian			(0.0445/30297)			(0.0986/30294)			(0.1018/30278)			(0.1162/30204)
Asian	SEAS	4890	-0.0911907	0.00747161	9.03205e-34	-0.0740152	0.00770686	1.22844e-21	-0.0704624	0.00774047	1.28104e-19	-0.0516482	0.0113861	5.877e-06
Asian	NAS	4890	-0.110422	0.00731429	2.29267e-50	-0.0889387	0.00766799	1.11482e-30	-0.0860421	0.0076854	1.0064e-28	-0.0660843	0.0109453	1.68667e-09
European			(0.0073/910005)			(0.0613/903274)			(0.0621/903158)			(0.0626/903089)
	N_EUR	134520	-0.0595544	0.00265656	4.21545e-111	-0.0576184	0.00298903	1.09372e-82	-0.0639936	0.00304428	6.08669e-98	-0.0326303	0.00495013	4.36144e-11
	S_EUR	134520	-0.0314782	0.00322369	1.62452e-22	-0.0277441	0.00330312	4.53182e-17	-0.0339827	0.00335078	3.67977e-24	-0.0146769	0.00417922	0.0004451
	M_EAST	134520	-0.111889	0.00355253	6.15956e-217	-0.0665626	0.003815	4.27167e-68	-0.0721177	0.00384714	2.64164e-78	-0.0399105	0.00575713	4.15732e-12
Native American			(0.0033/44536)			(0.0362/44567)			(0.0410/44536)			(0.0412/44541)
		6663	-0.0314409	0.00655302	1.63805e-06	-0.0206862	0.0072209	0.00418665	-0.0149534	0.00726996	0.039738	-0.0150246	0.00727722	0.0390006
*Participants with at least 50% of the corresponding continental ancestry (or the combined subcontinental ancestries within that continent) were included
M1 = BMI ~ subcontinental Ancestries (anc1 + anc2 + anc3...) or continental ancestry
M2 = BMI ~ age + sex + education + income + zip_code + subcontinental Ancestries (anc1 + anc2 + anc3...) or continental ancestry
M3 = BMI ~ age + sex + education + income + zip_code + country_of_birth + subcontinental Ancestries (anc1 + anc2 + anc3...) or continental ancestry
M4 = BMI ~ age + sex + education + income + zip_code + country_of_birth + race + ethnicity + subcontinental Ancestries (anc1 + anc2 + anc3...) or continental ancestry
Ancestries: WC_AFR = West Central African, W_AFR = West African, E_AFR = East African, S_AFR = South African, SEAS = Southeast Asian, SAS = South Asian, NAS = North Asian, S_EUR = South European, N_EUR = North European, M_EAST = Middle Eastern.
